# A sister lineage of the *Mycobacterium tuberculosis complex* discovered in the African Great Lakes region

**DOI:** 10.1101/2020.01.20.912998

**Authors:** Jean Claude Semuto Ngabonziza, Chloé Loiseau, Michael Marceau, Agathe Jouet, Fabrizio Menardo, Oren Tzfadia, Rudy Antoine, Esdras Belamo Niyigena, Wim Mulders, Kristina Fissette, Maren Diels, Cyril Gaudin, Stéphanie Duthoy, Willy Ssengooba, Emmanuel André, Michel K Kaswa, Yves Mucyo Habimana, Daniela Brites, Dissou Affolabi, Jean Baptiste Mazarati, Bouke Catherine de Jong, Leen Rigouts, Sebastien Gagneux, Conor Joseph Meehan, Philip Supply

## Abstract

The human- and animal-adapted lineages of the *Mycobacterium tuberculosis complex* (MTBC) are thought to have clonally expanded from a common progenitor in Africa. However, the molecular events that accompanied this emergence remain largely unknown. Here, we describe two MTBC strains isolated from patients with multidrug-resistant tuberculosis, representing an as-yet-unknown lineage, named Lineage 8 (L8), seemingly restricted to the African Great Lakes region. Using genome-based phylogenetic reconstruction, we show that L8 is a sister clade to the known MTBC lineages. Comparison with other complete mycobacterial genomes indicate that the divergence of L8 preceded the loss of the *cobF* genome region - involved in the cobalamin/vitamin B12 synthesis - and gene interruptions in a subsequent common ancestor shared by all other known MTBC lineages. This discovery further supports an East African origin for the MTBC and provides additional molecular clues on the ancestral genome reduction associated with adaptation to a pathogenic lifestyle.
