## Supplementary Table 2 for "A sister lineage of the *Mycobacterium tuberculosis complex* discovered in the African Great Lakes region"

### Sheet: Feuil1
Supplementary Table 2. Genes absent in the MTBC lineage 8 genome and present in H37Rv and other MTBC genomes
Gene label in H37rv	Product	Function	Lineage 9	Other MTBC	M. canettii	Size of absent region in L8 (kbp)	Comment
rv0113	GmhA	Phospho-heptose isomerase	Condensed	present	present	1.0	Condensation into single gene in L8
rv0114	GmhB	D,D-heptose 1,7-bisphosphate phosphatase		present	present
rv0305c	PPE6	PPE protein family	Absent	present*	present*	4.4	*Rv0305c (PPE6) fused with rv0304c (PPE5) in some MTBC strains and M. canettii
rv306	BluB	Putative oxidoreductase	absent	present	present
rv307	Conserved protein of unknown function		absent	present	present
rv308	Integral membrane protein		absent	present	present
rv1369	IS6110 transposase		absent	present*	absent	1.4
rv1370	IS6110 transposase (fragment)		absent	present*	absent
rv0593	LprL (mce2E)	Possible Mce-family lipoprotein LprL	absent	present	present	1.2
rv1573-rv1586c (14 genes)	Probable PhiRv1 Prophage-like proteins		absent	present*	absent	9.3	*RD3 region, differentially present in other MTBC strains
rv1755c-rv1765	Multiple, including an IS6110 element		absent*	present*	absent*	10.0	*RD14 region, PE/PPE family gene-rich and transposon-rich region, multiple indels; partially absent in STBA, contig break in STB-K
rv1787	PPE25	PPE protein family	absent	present	present	3.1
rv1788	PE18	PE protein family	absent	present	present
rv1789	PPE26	PPE protein family	absent	present	present
rv2167c	IS6110 transposase		absent	present*	absent	1.4	*Differentially present in other MTBC strains
rv2168c	IS6110 transposase (fragment)		absent	present*	absent
rv2278	IS6110 transposase (fragment)		absent	present*	absent	1.4	*Differentially present in other MTBC strains
rv2279	IS6110 transposase		absent	present*	absent
rv2349	PlcC	Probable phospholipase C 3 PlcC	absent	present*	present	8.5	*RD5 region; differentially present in other MTBC strains
rv2350	PlcB	Probable phospholipase C 2 PlcB	absent	present*	present
rv2351	PlcA	Probable phospholipase C 1 PlcA	absent	present*	present
rv2352	PPE38	PPE protein family	absent	present*	present
rv2353	PPE39	PPE protein family	absent	present*	present
rv2479c	IS6110 transposase		absent	present*	absent	1.4	*Differentially present in other MTBC strains
rv2480c	IS6110 transposase (fragment)		absent	present*	absent
rv2648	IS6110 transposase (fragment)		absent	present*	absent	1.4	*Differentially present in other MTBC strains
rv2649	IS6110 transposase		absent	present*	absent
rv2811	Conserved hypothetical protein		absent	present	absent*	3.4	*Different gene content in M. canettii
rv2812	Probable transposase for IS1604		absent	present	absent*
rv2813	Conserved hypothetical protein		absent	present	absent*
rv3184	IS6110 transposase (fragment)		absent	present*	absent	1.4	*Differentially present in other MTBC strains
rv3185	IS6110 transposase		absent	present*	absent
rv3380c	IS6110 transposase		absent	present*	absent	1.4	*Differentially present in other MTBC strains
rv3381c	IS6110 transposase (fragment)		absent	present*	absent
rv3474	IS6110 transposase (fragment)		absent	present*	absent	1.4	*Differentially present in other MTBC strains
rv3475	IS6110 transposase		absent	present*	absent
rv3514	PE_PGRS57	PE_PGRS protein family	absent	present	absent	5.2	PE/PPE family gene-rich region, multiple deletions and rearrangements
					Total (kb)	57.3
Absent regions below 1kbp not considered. Absence/presence of the different IS6110-related genes is based on analysis of the local synteny of genes flanking the IS6110 element considered. The complete lineage 8 genome from Rwanda contains a total of 21 IS6110 copies, versus 16 in H37Rv. The three major regions absent in lineage 8, also corresponding to known regions of difference (RD) among other…
