## Supplementary Table 3 for "A sister lineage of the *Mycobacterium tuberculosis complex* discovered in the African Great Lakes region"

### Sheet: Feuil1
Supplementary Table 3. Genes present in the complete MTBC lineage 8 genome and absent in H37Rv and/or other MTBC genomes
Gene label in L8	Product	Function	L8	Other MTBC	M. canettii	Size of L8 region absent in H37 (kbp)	Comment
tig002_995	Conserved protein of unknwon function		present	Absent	present	4.4	4.4 kbp insertion in common with M. canettii; absent in all other MTBC strains
tig002_996	cobF		present	Absent	present
tig002_997	PE_PGRS	PE-PGRS protein family	present	Absent	present
tig002_1437	IS6110 transposase		present	ND	ND	1.4	1.4kbp IS6110 copy between rv1358 and rv1359; specific to L8, not found in MTBC or M. canettii
tig002_1438	IS6110 transposase (fragment)		present	ND	ND
tig002_1650	Membrane protein		present	Differentially present, e.g. in M. bovis, M. africanum and L1 strain 96121	present	3.5	between rv1556 and rv1557
tig002_1651	MmpL family transporter		present	Differentially present, e.g. in M. bovis, M. africanum and L1 strain 96121	present
tig002_1652	IS6110 transposase		present	ND	ND
tig002_1653	IS6110 transposase (fragment)		present	ND	ND
tig002_1654	MmpL6 with additional N-term sequence		present	present e.g. in M. bovis, M. africanum	Present
tig002_1748	IS6110 transposase (fragment)		present	ND	ND	1.4
tig002_1749	IS6110 transposase		present	ND	ND
tig002_1834	IS6110 transposase (fragment)		present	ND	ND	1.4
tig002_1835	IS6110 transposase		present	ND	ND
tig002_1849	IS6110 transposase		present	ND	ND	1.4
tig002_1850	IS6110 transposase (fragment)		present	ND	ND
tig002_1888	IS6110 transposase		present	ND	ND	1.4	between rv1800 and rv1801 (PPE28 and PPE29)
tig002_1889	IS6110 transposase (fragment)		present	ND	ND
tig002_2074	PE	PE protein family	present	Differentially present, e.g. in M. bovis, M. africanum and L1 strain 96121	present	4.5	between rv1976 and 1977
tig002_2075	Conserved protein of unknown function		present	Differentially present, e.g. in M. bovis, M. africanum and L1 strain 96121	present
tig002_2076	Conserved protein of unknown function		present	Differentially present, e.g. in M. bovis, M. africanum and L1 strain 96121	present
tig002_2077	Iron regulated elongation factor Tu Tuf-like protein		present	Differentially present, e.g. in M. bovis, M. africanum and L1 strain 96121	present
tig002_2078	Putative dehydrogenase		present	Differentially present, e.g. in M. bovis, M. africanum and L1 strain 96121	present
tig002_2137	Hypothetical protein		present	Differentially present, e.g. in M. bovis, M. africanum and L1 strain 96121	Different gene content	4.9	in rv2024c
tig002_2138	Conserved protein of unknown funtion		present	Differentially present, e.g. in M. bovis, M. africanum and L1 strain 96121	Different gene content
tig002_2221	IS6110 transposase (fragment)		present	ND	ND	1.4
tig002_2222	IS6110 transposase		present	ND	ND
tig002_2316	IS6110 transposase		present	ND	ND	1.4
tig002_2317	IS6110 transposase (fragment)		present	ND	ND
tig002_2327	IS6110 transposase (fragment)		present	ND	ND	1.4
tig002_2328	IS6110 transposase		present	ND	ND
tig002_2404	IS6110 transposase (fragment)
tig002_2405	IS6110 transposase
tig002_2430	IS6110 transposase		present	ND	ND	1.4
tig002_2431	IS6110 transposase (fragment)		present	ND	ND
tig002_2640	IS6110 transposase (fragment)		present	ND	ND	1.4
tig002_2641	IS6110 transposase		present	ND	ND
tig002_3261	IS6110 transposase (fragment)		present	ND	ND	1.4
tig002_3262	IS6110 transposase		present	ND	ND
tig002_3797	IS6110 transposase (fragment)		present	ND	ND	1.4
tig002_3798	IS6110 transposase		present	ND	ND
					Total (kb)	34.1
Regions below 1kbp not considered. Absence/presence of the different IS6110-related genes is based on analysis of the local synteny of genes flanking the IS6110 element considered. The complete lineage 8 genome from Rwanda contains a total of 21 IS6110 copies, versus 16 in H37Rv. The cobF region present in lineage 8 and M. canettii but absent in other MTBC genomes is highlighted.
