## Supplementary Table 4 for "A sister lineage of the *Mycobacterium tuberculosis complex* discovered in the African Great Lakes region"

### Sheet: Feuil1
Supplementary Table 4. Gene scars detected in lineage 8, MTBC and M. canettii (STB) strains
		Orthologous genes in
Scar	H37Rv ICDS	L8	STBA	STBK	M. marinum	Putative function	Functional classification	Causative mutation
1	rv1662-rv1663	tig002_1751	MCAN_16711	BN42v3_21590	MMAR2472	Polyketide synthase Pks8/17	Lipid metablosim	Frameshift, 1-nt deletion in MTBC
2	rv3899c-3900c	TIG002_4071	Mcan_39201	BN42v3_90433	MMAR3066	Unknown	Conserved hypothetical	Frameshift, 1-nt deletion in MTBC
ICDS, interrupted coding sequence; nt, nucleotide. The indicated ICDSs in H37Rv and MTBC genomes from other lineages than L8 correspond to intact coding sequence (CDS) both in lineage 8 and M. canettii (STB) strains as well as in M. marinum , indicating scars that likely occurred in the most recent common ancestor (MRCA) of all other MTBC lineages after its divergence from the common progenitor s…
