## Supplementary Table 5 for "A sister lineage of the *Mycobacterium tuberculosis complex* discovered in the African Great Lakes region"

### Sheet: Feuil1
Supplementary Table 5. Genes present in L8 and other MTBC genomes, and fully or partially absent from STB genomes.
H37rv gene label	Product	BLASTP results (excluding MTBC)	Lineage 8	Other MTBC lineages	M. canettii	Comment
rv0394c	Possible Secreted Protein	Best Hit = 74/212 (35%) Gordonia otitidis	Present	Present	Absent
rv0395	Hypothetical Protein	Best Hit = 85/119 (71%) Mycobacterium colombiense	Present	Present	Absent
rv0396	Hypothetical Protein	Best Hit = 90/130 (69%) Mycobacterium colombiense	Present	Present	Absent
rv0602c	Probable Two Component DNA Binding Transcriptional Regulatory Protein TcrA	Best Hit = 142/225 (63%) Patulibacter sp.	Present	Present	Absent
rv0603	Possible Exported Protein	Best Hit = 49/93 (53%)	Present	Present	Absent
rv0604	Probable Conserved Lipoprotein LpqO	Best Hit = 171/308 (56%) Arthrobacter sp. Chr15	Present	Present	Absent
rv0746	PE_PGRS9, PE_PGRS Family Protein	ND	Present	Present	Absent
rv0755a	Putative Transposase (Fragment)	ND	Present	Present	Absent
rv0872c	PE_PGRS Family Protein	ND	Present	Present	Absent	Frameshifted in L8 and some other MTBC lineages
rv0874c	Conserved Hypothetical Protein	Best Hit = 310/383 (81%) Mycobacterium kansasii	Present	Present	Absent
rv1818c	PE_PGRS33, PE_PGRS family Protein	ND	Present	Present	Absent
rv1989c	Hypothetical Protein	Best Hit = 158/184 (86%) Mycobacterium gilvum plasmid pMFLV01; Mycobacterium sp. KMS plasmid pMKMS01	Present	Present	Absent
rv1990c	Probable Transcriptional Regulatory Protein	Best Hit = 105/113 (93%) Mycobacterium sp. JLS Best Hit = 103/113 (91%); Mycobacterium gilvum plasmid pMFLV01, Mycobacterium sp. KMS plasmid pMKMS01	Present	Present	Absent
rv1990a	Possible Dehydrogenase (Fragment)	ND	Present	Present	Absent
rv2023c	Hypothetical Protein	Best hit=25/84 (30%) Candidatus Kuenenia stuttgartiensis	Present	Present	Absent
rv2519	PE26, PE family protein	ND	Present	Present	Absent
rv2645	Hypothetical Protein	Best Hit = 34/103 (33%) Robiginitalea biformata	Present	Differentially present	Absent
rv2646	Probable Phage Integrase	Best Hit = 166/255(65%) Mycobacterium kansasii	Present	Differentially present	Absent
rv2647	Hypothetical Protein	Best Hit = 38/117 (32%) Nocardioidaceae bacterium	Present	Differentially present	Absent
rv2650c-rv2659c (10 genes)	Probable PhiRv2 Prophage-like Proteins	ND	Present	Differentially present	Absent
rv3190c	Hypothetical Protein	Best Hit = 195/420 (46%) Pseudonocardia dioxanivorans	Present	Present	Absent
rv3386	Possible Transposase (IS1560)	ND	Present	Present	Absent
rv3387	Possible Transposase (IS1560)	ND	Present	Present	Absent
rv3388	PE_PGRS Family Protein	ND	Present	Present	Absent
rv3513c	Probable Fatty-Acid-Coa Ligase FadD18	ND (Fragment) (Fatty-Acid-Coa Synthetase)	Absent	Present	Absent
rv3590c	PE_PGRS58, PE_PGRS protein family	ND	Present	Present	Absent
rv3902c	Hypothetical Protein	Best Hit = 67/175 (38%) Mycobacterium avium subsp. paratuberculosis	Present	Present	Absent
ND = not determined on genes potentially containing repetitions.
